# Enhanced respiratory electron dissipation by immunometabolites promotes mycobacterial biofilm longevity

**DOI:** 10.1101/2025.10.08.681301

**Authors:** Kaushik Poddar, Snehal V. Khairnar, Stuti Srivastav, Amitesh Anand

## Abstract

*Mycobacterium tuberculosis* organizes as multicellular structures like granuloma and biofilm within human lungs and these lifestyles are critical for the pathophysiological outcomes. Granuloma has been the hallmark of *M. tuberculosis* infection and has been studied extensively. However, the metabolic interplay dictating biofilm development remains poorly understood. We show that supplementation of immunometabolites, nitrate or fumarate, extends mycobacterial biofilm lifespan dramatically. This longevity is enabled by suppression of dormancy regulons and maintenance of active metabolic state. These results establish that access to alternative electron acceptors directly influences mycobacterial biofilm fate. By linking dormancy suppression to prolonged structural integrity, our study identifies respiratory flexibility as a determinant of mycobacterial biofilm persistence. These findings reveal a central metabolic lever that dictates biofilm survival and open new avenues for targeting mycobacterial biofilms in clinical settings.
