## Supplementary material for "Enhanced respiratory electron dissipation by immunometabolites promotes mycobacterial biofilm longevity": Supp. Sheet 1

### Sheet: TPM count
DosR Regulon
Gene Locus	Gene name	0% Nitrate, Day 4				0% Nitrate, Day 5				0% Nitrate, Day 6				1% Nitrate, Day 5
		Replicate 1	Replicate 2	Replicate 3	Average	Replicate 1	Replicate 2	Replicate 3	Average	Replicate 1	Replicate 2	Replicate 3	Average	Replicate 1	Replicate 2	Replicate 3	Average
MSMEG_3932	hspX	224.574	593.133	757.253	524.987	5724.27	4975.55	3002.67	4567.5	7824.73	9029.39	4937.26	7263.79	214.58	613.488	239.063	355.71
MSMEG_3935		252.707	215.015	269.326	245.682	484.852	539.139	429.232	484.408	586.333	518.93	362.086	489.117	273.317	265.211	197.794	245.441
MSMEG_3939		80.1193	80.8835	110.425	90.4759	429.234	467.539	392.958	429.91	522.547	379.047	159.352	353.649	116.827	178.446	145.523	146.932
MSMEG_3940	UspA	116.117	172.699	213.771	167.529	968.385	1019.94	753.801	914.043	1281.95	1209.11	685.996	1059.02	133.133	265.373	137.102	178.536
MSMEG_3942		128.994	152.555	142.194	141.248	128.994	152.555	142.194	391.528	452.041	488.18	255.821	398.681	153.313	173.523	131.397	152.745
MSMEG_3943	acg	70.7438	59.5796	73.6015	67.975	151.832	190.852	167.09	169.925	96.8868	219.614	63.757	126.753	76.9878	69.3492	69.4293	71.9221
MSMEG_3944	dosR2	24.0826	31.1284	28.1453	27.7854	102.253	80.2677	49.7646	77.4283	81.0089	127.797	37.7464	82.184	19.0173	25.9406	17.9507	20.9695
MSMEG_3948	Tgs	54.5388	58.8793	88.2872	67.2351	178.433	163.214	151.222	164.29	152.782	196.432	93.2536	147.489	32.6677	43.7609	33.2609	36.5632
MSMEG_3950		810.07	787.699	1183.3	927.021	4510.73	3958.06	2868.13	3778.98	5824.83	5934.89	3962.52	5240.75	1118.57	1497.83	695.967	1104.12
MSMEG_3951		19.5155	32.8827	51.6361	34.6781	125.508	120.919	93.3283	113.252	117.895	153.324	67.0024	112.741	11.8333	15.3288	13.8538	13.672
MSMEG_3953		21.8489	32.734	57.5894	37.3908	98.1521	128.14	83.3365	103.21	95.0664	142.812	56.0378	97.9719	18.8219	14.4848	18.5559	17.2875
MSMEG_3954	otsB1	15.8237	18.0283	38.0473	23.9664	56.0184	79.5664	41.7459	59.1102	76.1962	73.944	30.6824	60.2742	19.3229	21.1489	25.9402	22.1373
MSMEG_5241	dosT	76.5585	129.139	145.881	117.193	620.91	545.203	425.625	530.579	690.172	810.61	436.784	645.855	89.3234	167.047	101.703	119.358
MSMEG_5242	tgs1	248.649	322.501	351.523	307.558	1490.89	1638.61	1058.44	1395.98	2004.5	2434.79	1509.15	1982.81	400.687	532.592	271.551	401.61
MSMEG_5243		459.832	558.409	678.598	565.613	1571.04	1298.08	1262.81	1377.31	1257.67	1915.26	1052.54	1408.49	630.397	593.819	572.473	598.896
MSMEG_5245		418.961	488.69	858.747	588.799	2488.26	2242.55	1150.89	1960.57	2962.29	3836.42	2086.36	2961.69	403.711	675.761	301.837	460.436
MSMEG_5246	acg	476.195	778.392	974.614	743.067	1772.92	1628.1	872.949	1424.66	1840.85	2954.05	1826.78	2207.22	378.654	566.565	351.101	432.107
Central carbon metabolism
Gene Locus	Gene function	0% Nitrate, Day 4				0% Nitrate, Day 5				0% Nitrate, Day 6				1% Nitrate, Day 5
		Replicate 1	Replicate 2	Replicate 3	Average	Replicate 1	Replicate 2	Replicate 3	Average	Replicate 1	Replicate 2	Replicate 3	Average	Replicate 1	Replicate 2	Replicate 3	Average
MSMEG_6759	Glycerol kinase GlpK	2655.84	2232.92	2749.81	2546.19	2493.91	2073.56	2332.99	2300.15	950.633	1128.18	934.989	1004.6	4220.1	3702.8	4019.58	3980.83
MSMEG_6761	Glycerol-3-phosphate dehydrogenase/GlpD	3259.24	2664.69	2371.39	2765.1	2936.23	2460.8	3210.55	2869.19	1831.94	1743.26	1716.53	1763.91	5797.88	5448.34	5867.09	5704.44
MSMEG_3086	Triose-phosphate isomerase/tpi	241.634	233.706	283.896	253.078	245.98	226.442	154.074	208.832	455.899	321.02	490.428	422.449	419.101	412.459	423.298	418.286
MSMEG_3084	Glyceraldehyde-3-phosphate dehydrogenase	541.722	394.491	883.912	606.708	513.39	530.101	452.648	498.713	583.56	604.17	662.63	616.787	776.745	793.237	927.928	832.637
MSMEG_3085	Phosphoglycerate kinase	302.58	228.298	342.836	291.238	280.92	284.128	243.672	269.573	387.853	352.6	402.669	381.041	445.049	490.675	500.012	478.579
MSMEG_6088	Phosphoglycerate mutase	282.022	277.261	233.901	264.394	181.826	191.183	184.907	185.972	107.959	152.194	127.365	129.173	233.556	219.017	223.278	225.283
MSMEG_5415	Enolase	455.219	348.082	485.751	429.684	344.141	331.568	347.012	340.907	257.586	238.655	284.33	260.19	313.629	344.578	251.455	303.221
MSMEG_3227	Pyruvate kinase	734.089	507.932	678.759	640.26	463.905	549.122	463.686	492.238	523.135	404.065	477.84	468.347	1138.72	978.317	1092.05	1069.7
MSMEG_4710	PDC-E3	50.1995	34.0652	22.4651	35.5766	64.5684	46.3765	73.6206	61.5218	112.689	92.7863	73.0611	92.8453	196.223	101.688	213.103	170.338
MSMEG_4711	PDC-E2	39.4271	24.8244	31.786	32.0125	91.0664	55.1051	67.1268	71.0994	92.5834	87.5329	49.6924	76.6029	230.378	95.511	208.848	178.246
MSMEG_4712	PDC-E1	35.0064	27.0726	33.0972	31.7254	52.7094	42.2917	42.7198	45.907	60.1056	71.0423	50.5525	60.5668	149.554	63.741	133.69	115.662
MSMEG_2492	Lactate dehydrogenase	18.3847	20.0504	14.5032	17.6461	17.6437	17.1893	9.80153	14.8782	48.1488	62.2613	68.6774	59.6958	12.1587	14.1873	9.74481	12.0303
MSMEG_0784	Acetate kinase	9.28982	19.5125	19.6488	16.1504	8.10488	16.2858	12.6697	12.3535	5.58018	25.545	29.1212	20.0821	13.2963	7.39288	15.003	11.8974
MSMEG_0783	Phosphate acetyltransferase	34.7587	46.5616	48.5541	43.2915	51.6078	42.6748	29.775	41.3525	52.2348	64.3899	66.036	60.8869	38.0526	33.1628	31.6135	34.2763
MSMEG_5672	Citrate synthase	787.095	608.862	853.235	749.731	576.757	643.063	625.959	615.259	559.125	553.54	725.688	612.784	735.798	664.093	552.842	650.911
MSMEG_2505	Aconitase	4.23012	2.05039	12.5743	6.28492	0.738111	7.69039	5.2447	4.55773	3.04912	2.44882	8.84021	4.77939	21.5038	12.4453	18.9183	17.6224
MSMEG_1654	Isocitrate dehydrogenase	251.168	235.308	355.537	280.671	258.026	218.018	178.379	218.141	276.659	270.583	351.23	299.491	437.779	345.475	411.289	398.181
MSMEG_5049	sucA	411.297	333.709	590.652	445.219	469.069	490.279	385.488	448.279	617.791	581.932	774.927	658.217	920.35	860.651	893.395	891.465
MSMEG_4283	sucB	524.359	519.435	660.042	567.945	479.339	513.553	428.804	473.899	466.844	613.017	677.794	585.885	516.947	496.816	453.791	489.185
MSMEG_5525	sucC	224.162	158.971	337.64	240.258	187.432	195.755	146.611	176.599	229.898	201.837	278.247	236.661	479.586	446.246	523.313	483.048
MSMEG_5524	sucD	191.457	173.856	293.702	219.672	189.787	172.965	116.104	159.619	181.677	230.649	255.261	222.529	393.853	378.714	439.807	404.124
MSMEG_2985	Fumarate hydratase	152.116	104.444	153.557	136.706	40.3038	47.0751	41.764	43.0476	26.9782	26.0003	28.4934	27.1573	14.8832	30.1718	16.2073	20.4208
MSMEG_2613	Malate dehydrogenase	260.936	273.749	384.826	306.504	316.219	318.422	259.259	297.967	510.151	443.857	551.847	501.952	321.428	251.357	304.919	292.568
MSMEG_0911	Isocitrate lyase	202.415	231.844	315.197	249.819	1582.07	564.579	634.707	927.119	2187.33	2633.86	2370.65	2397.28	548.832	565.083	438.176	517.364
MSMEG_3640	Malate synthase	290.785	260.849	430.457	327.364	460.821	333.95	304.326	366.366	422.075	474.57	459.514	452.053	400.112	407.256	378.86	395.409
Electron transport system
Gene Locus	Gene function	0% Nitrate, Day 4				0% Nitrate, Day 5				0% Nitrate, Day 6				1% Nitrate, Day 5
		Replicate 1	Replicate 2	Replicate 3	Average	Replicate 1	Replicate 2	Replicate 3	Average	Replicate 1	Replicate 2	Replicate 3	Average	Replicate 1	Replicate 2	Replicate 3	Average
MSMEG_2050	NuoN	9.50719	14.3669	8.56771	10.8139	24.0053	19.1723	29.1219	24.0999	32.2489	12.6262	12.2717	19.0489	23.8474	15.2127	29.7354	22.9318
MSMEG_2051	NuoM	13.2195	9.34446	9.3201	10.628	23.6432	16.3082	29.0924	23.0146	24.6159	16.2621	8.63324	16.5038	22.3459	14.6644	25.4549	20.8218
MSMEG_2052	NuoL	12.9759	14.1516	8.37133	11.833	27.17	17.3317	47.2303	30.5773	15.366	13.6822	7.98997	12.3461	28.5443	14.6178	34.5429	25.9017
MSMEG_2053	NuoK	13.1014	7.05602	3.99433	8.05059	27.4327	29.4896	36.8192	31.2471	29.3803	25.2815	0	18.2206	33.6238	10.1102	33.2752	25.6697
MSMEG_2054	NuoJ	12.6839	11.7371	7.11884	10.5133	10.8648	11.6794	28.3069	16.9504	11.6361	18.023	14.4584	14.7059	24.9263	13.681	29.7954	22.8009
MSMEG_2055	NuoI	0	3.12333	0.736699	1.28668	16.8653	16.3168	27.5626	20.2482	2.32234	18.185	17.6743	12.7272	24.8058	15.3837	19.212	19.8005
MSMEG_2056	NuoH	9.99084	16.9494	9.13795	12.0261	29.138	15.5687	40.8774	28.528	11.3167	16.7315	8.9482	12.3321	23.6683	10.9452	26.5964	20.4033
MSMEG_2057	NuoG	13.9568	20.8292	9.74197	14.8426	31.5309	18.0286	48.0877	32.549	25.9448	13.3951	14.9674	18.1025	43.5049	17.4309	48.1829	36.3729
MSMEG_2058	NuoF	14.7919	30.5913	11.124	18.8357	33.7255	10.2445	35.7013	26.5571	13.2685	11.4174	10.3042	11.6634	21.0253	9.8928	24.8281	18.582
MSMEG_2059	NuoE	8.30091	22.9917	9.21921	13.504	9.93204	18.4789	23.8183	17.4098	10.2573	13.3865	22.3039	15.3159	26.6881	10.6381	24.1601	20.4954
MSMEG_2060	NuoD	12.5191	19.8014	12.2037	14.8414	15.8661	13.8613	24.9983	18.2419	6.64922	13.7318	12.3929	10.9247	39.9991	16.5887	38.6358	31.7412
MSMEG_2061	NuoC	10.3745	10.6489	6.41893	9.14744	10.2225	14.2646	24.5149	16.334	0	7.41895	0	2.47298	19.1558	6.00441	18.8017	14.654
MSMEG_2062	NuoB	25.2184	19.0995	14.0556	19.4578	42.9034	33.1574	84.4207	53.4938	36.3555	13.6865	9.88164	19.9746	63.4764	26.9106	71.2731	53.8867
MSMEG_2063	NuoA	7.10545	22.9607	7.04046	12.3689	39.6745	3.69079	37.0006	26.7886	0	0	0	0	18.2356	13.708	20.0081	17.3172
MSMEG_3621	Type II NADH dehydrogenase	964.292	1060.54	1204.19	1076.34	894.786	991.669	702.172	862.876	1403.93	2146.22	1643.26	1731.14	1195.62	1121.73	1801.43	1372.93
MSMEG_4261	Cytochrome bc complex cytochrome c subunit	697.384	546.737	1019.02	754.381	512.104	692.937	511.528	572.19	842.756	840.083	997.862	893.567	728.417	687.979	790.1	735.498
MSMEG_4262	Ubiquinol-cytochrome c reductase iron-sulfur subunit	1321.03	1236.05	1855.61	1470.9	1389.86	1497.07	1190.15	1359.03	1644.45	1697.41	1915.02	1752.29	1794.24	1651.74	1757.72	1734.57
MSMEG_4263	Cytochrome bc complex cytochrome b subunit	1676.63	1177.05	1702.27	1518.65	1225.9	1332.33	1184.72	1247.65	1522.64	1621.58	1639.56	1594.59	1740.05	1785.69	1763.1	1762.95
MSMEG_4268	Cytochrome c oxidase subunit II	1396.43	1402.95	1591.35	1463.57	1092.57	1493.91	1380	1322.16	1307.64	1056.62	1551.43	1305.23	1566.64	1250.71	1284.79	1367.38
MSMEG_4437	Cytochrome c oxidase subunit I	8.7484	13.0848	12.231	11.3547	16.2246	13.6326	12.6441	14.1671	12.2516	15.6275	11.7531	13.2107	8.43803	7.37793	7.94927	7.92174
MSMEG_4260	Cytochrome c oxidase subunit III	1905.65	1733.04	2061.03	1899.91	1348.52	1700.87	1550.56	1533.31	1797.13	1569.12	1866.5	1744.25	2166.22	1425.2	1938.66	1843.36
MSMEG_3230	cydC	377.155	732.897	427.889	512.647	474.78	664.665	367.758	502.401	791.232	1099.07	1136.02	1008.78	376.15	372.678	359.884	369.571
MSMEG_3231	cydD	459.421	566.544	461.506	495.824	501.77	749.028	550.405	600.401	1046.48	1096.54	1183.34	1108.78	480.261	479.684	481.047	480.331
MSMEG_3232	cydB	976.112	924.505	966.169	955.595	1327.46	1472.48	1353.93	1384.63	1898.62	1913.98	1969.1	1927.24	988.291	1039.17	787.484	938.317
MSMEG_3233	cydA	1843.3	1393.49	1587.05	1607.95	1806.14	2376.5	2173.79	2118.81	3140.7	2458.48	3043.37	2880.85	1909.01	1838.72	1350.41	1699.38
MSMEG_5137	narI	7.77109	9.85147	16.129	11.5807	8.76167	21.4247	23.1239	15.424	1.72354	1.03816	1.87387	8.16936	21.596	14.5309	23.1697	18.8503
MSMEG_5139	narH	15.1551	7.73251	5.35001	6.40214	6.1239	7.87205	13.8453	11.8387	13.7988	8.31159	10.0016	11.8782	17.3214	10.0024	15.326	12.6642
MSMEG_5140	narG	11.5401	10.3881	6.3545	9.44375	11.5886	12.1109	14.3663	13.1263	12.9017	11.2479	6.27528	10.5602	14.1574	11.109	14.9799	13.0444
MSMEG_1669	sdhB	380.267	419.375	501.592	433.745	580.561	356.581	313.947	417.029	497.636	416.746	542.787	485.723	678.278	594.522	577.677	616.826
MSMEG_1670	sdhA	132.249	149.735	305.594	195.859	201.154	215.415	128.453	181.674	200.007	226.645	293.326	239.993	245.763	205.796	201.368	217.642
MSMEG_1671	sdhD	114.184	143.091	219.062	158.779	204.099	157.68	93.9201	151.899	131.153	140.264	180.424	150.614	177.036	147.216	110.713	144.988
MSMEG_1672	sdhC	330.2	424.772	417.543	390.838	660.668	493.312	452.286	535.422	683.057	291.281	476.47	483.603	543.846	466.548	387.548	465.981
MSMEG_0427	NirB	262.121	483.526	468.076	542.214	675.041	783.325	551.135	577.143	396.97	345.843	508.761	775.527	1471.98	1698.45	1569.79	1634.12
MSMEG_0428	NirD	84.0812	269.788	153.265	244.337	309.957	335.862	239.623	238.493	139.993	133.684	226.45	321.571	604.58	755.311	655.561	705.436

### Sheet: ssGSEA Analysis
Pathways and their constituent genes used in the ssGSEA analysis
Glycolysis / Gluconeogenesis	TCA	PPP	Pentose and glucuronate interconversions	Fructose and mannose metabolism	Galactose metabolism	Ascorbate and aldarate metabolism	Starch and sucrose metabolism	Pyruvate metabolism	Glyoxylate and dicarboxylate metabolism	Propanoate metabolism	Butanoate metabolism	C5-Branched dibasic acid metabolism	Inositol phosphate metabolism	Oxidative phosphorylation	Carbon fixation by Calvin cycle	Other carbon fixation pathways	Methane metabolism	Nitrogen metabolism	Sulfur metabolism	Fatty acid biosynthesis	Fatty acid degradation	Mycolic acid biosynthesis	Glycerolipid metabolism	Glycerophospholipid metabolism	Purine metabolism	Pyrimidine metabolism	Alanine, aspartate and glutamate metabolism	Glycine, serine and threonine metabolism	Cysteine and methionine metabolism	Valine, leucine and isoleucine degradation	Valine, leucine and isoleucine biosynthesis	Lysine biosynthesis	Lysine degradation	Arginine biosynthesis	Arginine and proline metabolism	Histidine metabolism	Tyrosine metabolism	Phenylalanine metabolism	Tryptophan metabolism	Phenylalanine, tyrosine and tryptophan biosynthesis	beta-Alanine metabolism	Selenocompound metabolism	Cyanoamino acid metabolism	Glutathione metabolism	Glycolysis	Amino sugar and nucleotide sugar metabolism	Peptidoglycan biosynthesis	Arabinogalactan biosynthesis - Mycobacterium	Quorom sensing
MSMEG_3934	MSMEG_0417	MSMEG_3101	MSMEG_1714	MSMEG_0086	MSMEG_0717	MSMEG_2881	MSMEG_3186	MSMEG_4149	MSMEG_6647	MSMEG_2487	MSMEG_4149	MSMEG_2373	MSMEG_2933	MSMEG_5443	MSMEG_3507	MSMEG_3934	MSMEG_3934	MSMEG_0484	MSMEG_0116	MSMEG_1362	MSMEG_0102	MSMEG_1351	MSMEG_2122	MSMEG_2543	MSMEG_1298	MSMEG_3995	MSMEG_0474	MSMEG_3221	MSMEG_1753	MSMEG_0102	MSMEG_2373	MSMEG_5104	MSMEG_2881	MSMEG_0688	MSMEG_2881	MSMEG_1491	MSMEG_1491	MSMEG_1491	MSMEG_3486	MSMEG_1491	MSMEG_3995	MSMEG_6638	MSMEG_4138	MSMEG_3101	MSMEG_0154	MSMEG_0189	MSMEG_6113	MSMEG_6403	MSMEG_6865
MSMEG_1306	MSMEG_4646	MSMEG_3788	MSMEG_3066	MSMEG_0752	MSMEG_6142	MSMEG_1274	MSMEG_6514	MSMEG_3934	MSMEG_5650	MSMEG_2079	MSMEG_2373	MSMEG_3285	MSMEG_4651	MSMEG_0417	MSMEG_2166	MSMEG_0417	MSMEG_1847	MSMEG_6693	MSMEG_6203	MSMEG_4169	MSMEG_2881	MSMEG_6754	MSMEG_2881	MSMEG_0861	MSMEG_0686	MSMEG_0678	MSMEG_0688	MSMEG_0860	MSMEG_6203	MSMEG_2881	MSMEG_0688	MSMEG_4232	MSMEG_5538	MSMEG_6693	MSMEG_0943	MSMEG_2881	MSMEG_5538	MSMEG_4149	MSMEG_2881	MSMEG_4258	MSMEG_2881	MSMEG_3125	MSMEG_5249	MSMEG_0184	MSMEG_0752	MSMEG_0474	MSMEG_4932	MSMEG_1826	MSMEG_6879
MSMEG_2881	MSMEG_5524	MSMEG_3785	MSMEG_1715	MSMEG_1695	MSMEG_6175	MSMEG_1714	MSMEG_4916	MSMEG_1306	MSMEG_6232	MSMEG_3986	MSMEG_6791	MSMEG_5524	MSMEG_4666	MSMEG_4941	MSMEG_3097	MSMEG_4646	MSMEG_3445	MSMEG_3403	MSMEG_5529	MSMEG_4254	MSMEG_3594	MSMEG_1362	MSMEG_3753	MSMEG_4335	MSMEG_0870	MSMEG_1694	MSMEG_2487	MSMEG_0935	MSMEG_6250	MSMEG_1899	MSMEG_3285	MSMEG_0877	MSMEG_3007	MSMEG_5831	MSMEG_4687	MSMEG_3208	MSMEG_3007	MSMEG_6291	MSMEG_4920	MSMEG_4244	MSMEG_2487	MSMEG_5265	MSMEG_0184	MSMEG_1615	MSMEG_0935	MSMEG_4932	MSMEG_4230	MSMEG_0359	MSMEG_1217
MSMEG_0717	MSMEG_1671	MSMEG_0314	MSMEG_0591	MSMEG_1834	MSMEG_0946	MSMEG_6871	MSMEG_6507	MSMEG_2881	MSMEG_2595	MSMEG_4710	MSMEG_0417	MSMEG_2388	MSMEG_3210	MSMEG_2056	MSMEG_3102	MSMEG_4920	MSMEG_3986	MSMEG_4699	MSMEG_3853	MSMEG_0372	MSMEG_4920	MSMEG_1529	MSMEG_6229	MSMEG_3652	MSMEG_5831	MSMEG_4012	MSMEG_3007	MSMEG_3183	MSMEG_3055	MSMEG_4920	MSMEG_2388	MSMEG_6256	MSMEG_4920	MSMEG_4699	MSMEG_5119	MSMEG_6351	MSMEG_6834	MSMEG_1129	MSMEG_1896	MSMEG_3221	MSMEG_4012	MSMEG_1852	MSMEG_1615	MSMEG_1654	MSMEG_1363	MSMEG_6142	MSMEG_4194	MSMEG_2785	MSMEG_1344
MSMEG_4646	MSMEG_6647	MSMEG_1274	MSMEG_3113	MSMEG_6787	MSMEG_0511	MSMEG_6843	MSMEG_2556	MSMEG_4646	MSMEG_0911	MSMEG_5524	MSMEG_2487	MSMEG_4348	MSMEG_6904	MSMEG_5605	MSMEG_3272	MSMEG_3986	MSMEG_0752	MSMEG_4971	MSMEG_5947	MSMEG_4351	MSMEG_6834	MSMEG_1340	MSMEG_6756	MSMEG_1736	MSMEG_6154	MSMEG_0819	MSMEG_3200	MSMEG_3901	MSMEG_5947	MSMEG_3012	MSMEG_4348	MSMEG_4958	MSMEG_6452	MSMEG_3773	MSMEG_4459	MSMEG_0455	MSMEG_6452	MSMEG_3594	MSMEG_5277	MSMEG_6351	MSMEG_0819	MSMEG_4979	MSMEG_3403	MSMEG_0314	MSMEG_1375	MSMEG_0501	MSMEG_1900	MSMEG_6367	MSMEG_0643
MSMEG_6834	MSMEG_1672	MSMEG_4585	MSMEG_3257	MSMEG_1371	MSMEG_2136	MSMEG_6117	MSMEG_2117	MSMEG_4920	MSMEG_5721	MSMEG_1548	MSMEG_0912	MSMEG_2379	MSMEG_4664	MSMEG_2062	MSMEG_4436	MSMEG_5524	MSMEG_2456	MSMEG_0428	MSMEG_3854	MSMEG_3951	MSMEG_1839	MSMEG_4722	MSMEG_6759	MSMEG_4248	MSMEG_5515	MSMEG_1675	MSMEG_5538	MSMEG_4454	MSMEG_1809	MSMEG_4710	MSMEG_3183	MSMEG_2664	MSMEG_1896	MSMEG_3776	MSMEG_0455	MSMEG_0309	MSMEG_6351	MSMEG_0912	MSMEG_0378	MSMEG_6330	MSMEG_5277	MSMEG_5441	MSMEG_4367	MSMEG_0836	MSMEG_2760	MSMEG_0946	MSMEG_2432	MSMEG_1824	MSMEG_1218
MSMEG_3986	MSMEG_3143	MSMEG_0752	MSMEG_1158	MSMEG_5239	MSMEG_4696	MSMEG_0455	MSMEG_2136	MSMEG_6625	MSMEG_3642	MSMEG_5277	MSMEG_1319	MSMEG_5525	MSMEG_2449	MSMEG_2053	MSMEG_2165	MSMEG_1896	MSMEG_0935	MSMEG_5359	MSMEG_2094	MSMEG_2029	MSMEG_2131	MSMEG_6392	MSMEG_4248	MSMEG_4332	MSMEG_1296	MSMEG_2451	MSMEG_5831	MSMEG_2321	MSMEG_0239	MSMEG_5463	MSMEG_2379	MSMEG_4231	MSMEG_5277	MSMEG_3625	MSMEG_4584	MSMEG_1179	MSMEG_3346	MSMEG_6791	MSMEG_2207	MSMEG_2532	MSMEG_1574	MSMEG_4978	MSMEG_3076	MSMEG_3326	MSMEG_3084	MSMEG_5986	MSMEG_4231	MSMEG_6583	MSMEG_3247
MSMEG_0752	MSMEG_4645	MSMEG_0922	MSMEG_5982	MSMEG_1707	MSMEG_0510	MSMEG_0309	MSMEG_4535	MSMEG_6834	MSMEG_0301	MSMEG_3159	MSMEG_1899	MSMEG_2372	MSMEG_4661	MSMEG_2055	MSMEG_0752	MSMEG_1671	MSMEG_1830	MSMEG_5373	MSMEG_1809	MSMEG_3823	MSMEG_3012	MSMEG_6399	MSMEG_6399	MSMEG_0860	MSMEG_0684	MSMEG_4198	MSMEG_6693	MSMEG_3899	MSMEG_6772	MSMEG_1896	MSMEG_3532	MSMEG_5725	MSMEG_2207	MSMEG_3397	MSMEG_0309	MSMEG_4799	MSMEG_4039	MSMEG_6351	MSMEG_5373	MSMEG_5536	MSMEG_4709	MSMEG_4185	MSMEG_5142	MSMEG_3076	MSMEG_3085	MSMEG_1695	MSMEG_4233	MSMEG_2078	MSMEG_4354
MSMEG_0935	MSMEG_2985	MSMEG_3066	MSMEG_5471	MSMEG_3272	MSMEG_0514	MSMEG_4799	MSMEG_0502	MSMEG_3608	MSMEG_0373	MSMEG_6647	MSMEG_3007	MSMEG_1992	MSMEG_4665	MSMEG_4263	MSMEG_4415	MSMEG_2207	MSMEG_5239	MSMEG_4290	MSMEG_3852	MSMEG_2536	MSMEG_4254	MSMEG_1341	MSMEG_0455	MSMEG_1553	MSMEG_2451	MSMEG_4627	MSMEG_6452	MSMEG_3532	MSMEG_1652	MSMEG_5277	MSMEG_2372	MSMEG_0733	MSMEG_2466	MSMEG_4290	MSMEG_4799	MSMEG_2238	MSMEG_5912	MSMEG_5277	MSMEG_2466	MSMEG_3217	MSMEG_3996	MSMEG_4538	MSMEG_2556	MSMEG_4690	MSMEG_3086	MSMEG_1834	MSMEG_4232	MSMEG_6400	MSMEG_6942
MSMEG_3085	MSMEG_5672	MSMEG_6787	MSMEG_3263	MSMEG_0591	MSMEG_5471	MSMEG_5982	MSMEG_4696	MSMEG_3986	MSMEG_2493	MSMEG_4881	MSMEG_4646	MSMEG_2505	MSMEG_2762	MSMEG_1671	MSMEG_3085	MSMEG_1672	MSMEG_5650	MSMEG_0332	MSMEG_4531	MSMEG_4835	MSMEG_1896	MSMEG_0948	MSMEG_0309	MSMEG_6423	MSMEG_4627	MSMEG_3043	MSMEG_4699	MSMEG_3847	MSMEG_0990	MSMEG_3159	MSMEG_4276	MSMEG_4957	MSMEG_1762	MSMEG_3627	MSMEG_2238	MSMEG_2552	MSMEG_0217	MSMEG_4299	MSMEG_4709	MSMEG_1922	MSMEG_3847	MSMEG_1850	MSMEG_1120	MSMEG_6250	MSMEG_3227	MSMEG_2117	MSMEG_6276	MSMEG_6386	MSMEG_4357
MSMEG_2117	MSMEG_5525	MSMEG_5239	MSMEG_3605	MSMEG_0085	MSMEG_6177	MSMEG_6132	MSMEG_4918	MSMEG_1896	MSMEG_5521	MSMEG_3143	MSMEG_4920	MSMEG_6853	MSMEG_4650	MSMEG_2057	MSMEG_3066	MSMEG_4881	MSMEG_0217	MSMEG_5137	MSMEG_4586	MSMEG_6011	MSMEG_5277	MSMEG_1342	MSMEG_4705	MSMEG_1554	MSMEG_3625	MSMEG_4687	MSMEG_5986	MSMEG_4957	MSMEG_4957	MSMEG_5721	MSMEG_2374	MSMEG_6257	MSMEG_5912	MSMEG_2189	MSMEG_4621	MSMEG_6249	MSMEG_3847	MSMEG_4039	MSMEG_6232	MSMEG_3220	MSMEG_0455	MSMEG_6933	MSMEG_1463	MSMEG_4281	MSMEG_3507	MSMEG_2760	MSMEG_4226	MSMEG_4947	MSMEG_1574
MSMEG_2760	MSMEG_0903	MSMEG_2166	MSMEG_1461	MSMEG_3086	MSMEG_3947	MSMEG_2238	MSMEG_5892	MSMEG_3640	MSMEG_0160	MSMEG_4712	MSMEG_3993	MSMEG_1488	MSMEG_1498	MSMEG_1672	MSMEG_3084	MSMEG_3143	MSMEG_6262	MSMEG_6272	MSMEG_6772	MSMEG_5300	MSMEG_2207	MSMEG_3151	MSMEG_3580	MSMEG_2393	MSMEG_5018	MSMEG_1673	MSMEG_3043	MSMEG_0903	MSMEG_4185	MSMEG_2207	MSMEG_2505	MSMEG_5103	MSMEG_4709	MSMEG_6272	MSMEG_6673	MSMEG_6246	MSMEG_3915	MSMEG_4709	MSMEG_0377	MSMEG_1890	MSMEG_3555	MSMEG_2394	MSMEG_3173	MSMEG_3401	MSMEG_3947	MSMEG_1371	MSMEG_2433	MSMEG_6388	MSMEG_0641
MSMEG_5239	MSMEG_5240	MSMEG_2136	MSMEG_2909	MSMEG_3507	MSMEG_6176	MSMEG_2552	MSMEG_3576	MSMEG_2975	MSMEG_2224	MSMEG_5650	MSMEG_5538	MSMEG_2504	MSMEG_4663	MSMEG_4433	MSMEG_3103	MSMEG_4645	MSMEG_5415	MSMEG_2595	MSMEG_4530	MSMEG_4329	MSMEG_0531	MSMEG_3580	MSMEG_0514	MSMEG_2692	MSMEG_4483	MSMEG_6820	MSMEG_2659	MSMEG_3898	MSMEG_6740	MSMEG_0531	MSMEG_1290	MSMEG_2493	MSMEG_0455	MSMEG_2595	MSMEG_2552	MSMEG_3211	MSMEG_6702	MSMEG_4150	MSMEG_0455	MSMEG_3442	MSMEG_2328	MSMEG_3138	MSMEG_5373	MSMEG_0002	MSMEG_5415	MSMEG_0361	MSMEG_4229	MSMEG_3580	MSMEG_3087
MSMEG_4645	MSMEG_0418	MSMEG_3272	MSMEG_1713	MSMEG_3947	MSMEG_1363	MSMEG_0126	MSMEG_6515	MSMEG_2207	MSMEG_3708	MSMEG_0666	MSMEG_4348	MSMEG_6854	MSMEG_3116	MSMEG_2060	MSMEG_6787	MSMEG_5650	MSMEG_2321	MSMEG_3561	MSMEG_4977	MSMEG_5248	MSMEG_2466	MSMEG_1813	MSMEG_4297	MSMEG_4703	MSMEG_0939	MSMEG_3042	MSMEG_4290	MSMEG_4956	MSMEG_4276	MSMEG_4881	MSMEG_0482	MSMEG_3773	MSMEG_0903	MSMEG_3561	MSMEG_6870	MSMEG_1182	MSMEG_6833	MSMEG_1462	MSMEG_0903	MSMEG_3033	MSMEG_0309	MSMEG_1516	MSMEG_5335	MSMEG_3632	MSMEG_5541	MSMEG_2136	MSMEG_0928	MSMEG_6398	MSMEG_4356
MSMEG_5650	MSMEG_2471	MSMEG_0453	MSMEG_1370	MSMEG_3605	MSMEG_6404	MSMEG_5859	MSMEG_5471	MSMEG_4645	MSMEG_3706	MSMEG_4709	MSMEG_6452	MSMEG_0706	MSMEG_3086	MSMEG_3232	MSMEG_5239	MSMEG_2985	MSMEG_6179	MSMEG_0433	MSMEG_5531	MSMEG_1917	MSMEG_0217	MSMEG_4329	MSMEG_4799	MSMEG_6761	MSMEG_0685	MSMEG_5422	MSMEG_1574	MSMEG_3900	MSMEG_5789	MSMEG_4712	MSMEG_6853	MSMEG_6197	MSMEG_5267	MSMEG_2691	MSMEG_2521	MSMEG_3207	MSMEG_1138	MSMEG_3847	MSMEG_3461	MSMEG_3209	MSMEG_1048	MSMEG_1291	MSMEG_0484	MSMEG_5837		MSMEG_5471	MSMEG_4227	MSMEG_6399	MSMEG_4545
MSMEG_0217	MSMEG_1654	MSMEG_0313	MSMEG_6021	MSMEG_5576	MSMEG_0898	MSMEG_3387	MSMEG_4915	MSMEG_5650	MSMEG_3827	MSMEG_5525	MSMEG_1896	MSMEG_2387		MSMEG_5606	MSMEG_4684	MSMEG_5525	MSMEG_0783	MSMEG_4985	MSMEG_4979	MSMEG_5773	MSMEG_4709	MSMEG_5248	MSMEG_2238	MSMEG_1140	MSMEG_6820	MSMEG_1811	MSMEG_5912	MSMEG_5270	MSMEG_5270	MSMEG_1898	MSMEG_0229	MSMEG_1156	MSMEG_2328	MSMEG_5374	MSMEG_0444	MSMEG_3209	MSMEG_2075	MSMEG_5937	MSMEG_5267	MSMEG_3030	MSMEG_1498			MSMEG_1463		MSMEG_5982	MSMEG_2395	MSMEG_6389	MSMEG_4385
MSMEG_0666	MSMEG_5049	MSMEG_3103	MSMEG_6687	MSMEG_1378	MSMEG_5985	MSMEG_6134	MSMEG_5541	MSMEG_2985	MSMEG_4294	MSMEG_5404	MSMEG_5277	MSMEG_4834		MSMEG_2054	MSMEG_1375	MSMEG_6179	MSMEG_3507	MSMEG_1120	MSMEG_5519	MSMEG_1157	MSMEG_4833	MSMEG_4328	MSMEG_6583		MSMEG_4270	MSMEG_0358	MSMEG_5119	MSMEG_6256	MSMEG_6256	MSMEG_4709	MSMEG_1488	MSMEG_2735	MSMEG_0309	MSMEG_1093	MSMEG_1414	MSMEG_3212	MSMEG_2526	MSMEG_3461	MSMEG_2328	MSMEG_3309	MSMEG_4799			MSMEG_5590		MSMEG_5541	MSMEG_6277		MSMEG_4100
MSMEG_2136	MSMEG_4035	MSMEG_3099	MSMEG_6134	MSMEG_1375	MSMEG_3691	MSMEG_6133	MSMEG_3673	MSMEG_0217	MSMEG_5676	MSMEG_1547	MSMEG_1671	MSMEG_4046		MSMEG_3233	MSMEG_3086	MSMEG_5240	MSMEG_3947	MSMEG_5374	MSMEG_0551	MSMEG_4757	MSMEG_3915	MSMEG_6391	MSMEG_2552		MSMEG_1610	MSMEG_3996	MSMEG_6272	MSMEG_3220	MSMEG_1651	MSMEG_4833	MSMEG_6271	MSMEG_2684	MSMEG_1048	MSMEG_3770	MSMEG_3505	MSMEG_5859	MSMEG_5866	MSMEG_1460	MSMEG_0309	MSMEG_6418	MSMEG_2450			MSMEG_6054		MSMEG_1568	MSMEG_1661		MSMEG_1216
MSMEG_3227	MSMEG_2412	MSMEG_3507	MSMEG_2907	MSMEG_5577	MSMEG_3692	MSMEG_0680	MSMEG_1363	MSMEG_0666	MSMEG_3986	MSMEG_6179	MSMEG_2207	MSMEG_4460		MSMEG_2061		MSMEG_0783	MSMEG_5126	MSMEG_4138	MSMEG_4190	MSMEG_0779	MSMEG_0455	MSMEG_5773	MSMEG_0290		MSMEG_3627	MSMEG_2765	MSMEG_2595	MSMEG_3642	MSMEG_5265	MSMEG_6024	MSMEG_2504		MSMEG_5721	MSMEG_3047	MSMEG_4374	MSMEG_1183	MSMEG_3615	MSMEG_2328	MSMEG_1048	MSMEG_3219	MSMEG_2238					MSMEG_2118	MSMEG_0031		MSMEG_3067
MSMEG_5415	MSMEG_1693	MSMEG_3947	MSMEG_0589	MSMEG_6021			MSMEG_6043	MSMEG_3227	MSMEG_5923	MSMEG_2467	MSMEG_1672			MSMEG_3457		MSMEG_0418	MSMEG_0784	MSMEG_5139	MSMEG_2651	MSMEG_4325	MSMEG_6008	MSMEG_3150	MSMEG_4335		MSMEG_2136	MSMEG_3555	MSMEG_3561	MSMEG_2394	MSMEG_4221	MSMEG_4717	MSMEG_6854		MSMEG_6686	MSMEG_5448	MSMEG_3535	MSMEG_4180	MSMEG_2034	MSMEG_4866	MSMEG_1120	MSMEG_3031	MSMEG_5720					MSMEG_2116			MSMEG_6867
MSMEG_0502	MSMEG_0255	MSMEG_5541	MSMEG_0680	MSMEG_1836			MSMEG_3184	MSMEG_6179	MSMEG_3486	MSMEG_0903	MSMEG_1986			MSMEG_2059		MSMEG_5721	MSMEG_6263	MSMEG_3225	MSMEG_5789	MSMEG_1490	MSMEG_1460	MSMEG_6393	MSMEG_0220		MSMEG_5274	MSMEG_2683	MSMEG_3173	MSMEG_2526	MSMEG_2394	MSMEG_2467	MSMEG_2387		MSMEG_4799	MSMEG_3769	MSMEG_5859	MSMEG_2083	MSMEG_2035	MSMEG_1048	MSMEG_5721	MSMEG_2111	MSMEG_2552					MSMEG_1363			MSMEG_6877
MSMEG_6179	MSMEG_1670	MSMEG_3102	MSMEG_3094	MSMEG_0589			MSMEG_2349	MSMEG_3915	MSMEG_3403	MSMEG_4711	MSMEG_4119			MSMEG_3621		MSMEG_1917	MSMEG_2103	MSMEG_3226	MSMEG_3850	MSMEG_4163	MSMEG_2328	MSMEG_4757	MSMEG_3948		MSMEG_5422	MSMEG_3473	MSMEG_5374	MSMEG_3309	MSMEG_3238	MSMEG_0455	MSMEG_4460		MSMEG_2238	MSMEG_1094	MSMEG_0485	MSMEG_6248	MSMEG_2488	MSMEG_5939	MSMEG_6686	MSMEG_2799	MSMEG_6685					MSMEG_6404			MSMEG_2963
MSMEG_3915	MSMEG_4323	MSMEG_2165		MSMEG_3094			MSMEG_6752	MSMEG_0455	MSMEG_3640	MSMEG_0911	MSMEG_1898			MSMEG_3105		MSMEG_0784	MSMEG_6261	MSMEG_5140	MSMEG_4533	MSMEG_1807	MSMEG_0309	MSMEG_2648	MSMEG_1882		MSMEG_5798	MSMEG_2299	MSMEG_6685	MSMEG_5249	MSMEG_0769	MSMEG_6008			MSMEG_5720	MSMEG_1414	MSMEG_4492	MSMEG_3387	MSMEG_3464	MSMEG_4116	MSMEG_4799	MSMEG_3206	MSMEG_1180					MSMEG_5426			MSMEG_4763
MSMEG_0455	MSMEG_2613	MSMEG_0002		MSMEG_5957			MSMEG_5078	MSMEG_0900	MSMEG_2207	MSMEG_2328	MSMEG_4645			MSMEG_6114		MSMEG_5273	MSMEG_0161	MSMEG_1660	MSMEG_4587	MSMEG_0269	MSMEG_1048	MSMEG_4325	MSMEG_5242		MSMEG_0358	MSMEG_1180	MSMEG_1568	MSMEG_1665	MSMEG_6638	MSMEG_0903			MSMEG_2552	MSMEG_3626	MSMEG_3973	MSMEG_2035	MSMEG_0582	MSMEG_6673	MSMEG_2238		MSMEG_4474					MSMEG_0384			MSMEG_4098
MSMEG_0900	MSMEG_6648	MSMEG_1375		MSMEG_4684			MSMEG_5142	MSMEG_0903	MSMEG_4881	MSMEG_1048	MSMEG_5912			MSMEG_2050		MSMEG_1654	MSMEG_1138	MSMEG_6260	MSMEG_4588	MSMEG_4055	MSMEG_4076	MSMEG_6398	MSMEG_6398		MSMEG_0872	MSMEG_3047	MSMEG_6702	MSMEG_3440	MSMEG_3440	MSMEG_4711			MSMEG_6685	MSMEG_6260	MSMEG_0443	MSMEG_3205	MSMEG_2048	MSMEG_2521	MSMEG_6673		MSMEG_2959					MSMEG_5985			MSMEG_0642
MSMEG_0903	MSMEG_4283	MSMEG_3611					MSMEG_5080	MSMEG_5240	MSMEG_3143	MSMEG_1498	MSMEG_1574			MSMEG_4261		MSMEG_2468	MSMEG_2392	MSMEG_5141	MSMEG_0549	MSMEG_4850	MSMEG_2070	MSMEG_4756	MSMEG_5859		MSMEG_6110	MSMEG_2313	MSMEG_3225	MSMEG_3648	MSMEG_4955	MSMEG_2328			MSMEG_5273	MSMEG_2187	MSMEG_1413	MSMEG_3206	MSMEG_3206	MSMEG_4110	MSMEG_5720		MSMEG_3553					MSMEG_3691			MSMEG_1084
MSMEG_0309	MSMEG_1669	MSMEG_4436					MSMEG_5979	MSMEG_0309	MSMEG_6179	MSMEG_0783	MSMEG_4709			MSMEG_2058		MSMEG_5923	MSMEG_0160	MSMEG_6459	MSMEG_1651	MSMEG_2206	MSMEG_5267	MSMEG_0913	MSMEG_6322		MSMEG_4979	MSMEG_3553	MSMEG_3226	MSMEG_4955	MSMEG_5684	MSMEG_0309			MSMEG_6702	MSMEG_3828	MSMEG_5117	MSMEG_4181		MSMEG_3505	MSMEG_2552		MSMEG_0021					MSMEG_2119			MSMEG_1086
MSMEG_3084	MSMEG_5676	MSMEG_5427					MSMEG_5577	MSMEG_5939	MSMEG_1813	MSMEG_1813	MSMEG_6024			MSMEG_4938		MSMEG_2412	MSMEG_5594	MSMEG_3828	MSMEG_5265	MSMEG_0715	MSMEG_5721	MSMEG_1807	MSMEG_3387		MSMEG_2932	MSMEG_2670	MSMEG_3770	MSMEG_5684	MSMEG_6257	MSMEG_1048			MSMEG_5923	MSMEG_2491	MSMEG_3387	MSMEG_6247		MSMEG_5940	MSMEG_4138		MSMEG_5859					MSMEG_0928			MSMEG_4244
MSMEG_3726		MSMEG_0312						MSMEG_0783	MSMEG_5273	MSMEG_4329	MSMEG_1977			MSMEG_2052		MSMEG_0373	MSMEG_1375	MSMEG_5442	MSMEG_4539	MSMEG_3953	MSMEG_6686	MSMEG_1204	MSMEG_3933		MSMEG_5824	MSMEG_3746	MSMEG_3047	MSMEG_6257	MSMEG_2378	MSMEG_1498			MSMEG_2959	MSMEG_5442	MSMEG_2035			MSMEG_4867	MSMEG_5273		MSMEG_2449					MSMEG_5983			MSMEG_4541
MSMEG_4799		MSMEG_4415						MSMEG_3726	MSMEG_5049	MSMEG_6645	MSMEG_2328			MSMEG_0418		MSMEG_1993	MSMEG_3097	MSMEG_1116	MSMEG_2630		MSMEG_4799	MSMEG_4327	MSMEG_2078		MSMEG_1602	MSMEG_1019	MSMEG_5847	MSMEG_2035		MSMEG_2070			MSMEG_0373	MSMEG_0830	MSMEG_0266			MSMEG_2526	MSMEG_6487		MSMEG_2526					MSMEG_5078			MSMEG_3925
MSMEG_2238		MSMEG_3089						MSMEG_4329	MSMEG_5477	MSMEG_6646	MSMEG_4610			MSMEG_4936		MSMEG_5521	MSMEG_5249	MSMEG_6082	MSMEG_2800		MSMEG_5199	MSMEG_2095	MSMEG_2123		MSMEG_5832	MSMEG_4014	MSMEG_0759	MSMEG_1041		MSMEG_1813			MSMEG_5521	MSMEG_1116	MSMEG_1072			MSMEG_0485	MSMEG_2521		MSMEG_6097					MSMEG_1836			MSMEG_4388
MSMEG_3086		MSMEG_3632						MSMEG_4799	MSMEG_0161	MSMEG_1917	MSMEG_1048			MSMEG_4940		MSMEG_1693	MSMEG_0159	MSMEG_3827	MSMEG_1232		MSMEG_2238	MSMEG_2078	MSMEG_4703		MSMEG_5841	MSMEG_3048	MSMEG_2959	MSMEG_4278		MSMEG_4076			MSMEG_5859	MSMEG_3772				MSMEG_6384	MSMEG_5923		MSMEG_4014					MSMEG_3692			MSMEG_6122
MSMEG_3507		MSMEG_2908						MSMEG_5721	MSMEG_4880	MSMEG_5720	MSMEG_5939			MSMEG_6818		MSMEG_1670	MSMEG_5866	MSMEG_0427	MSMEG_4527		MSMEG_5491	MSMEG_1812	MSMEG_1037		MSMEG_1295	MSMEG_1873	MSMEG_3769	MSMEG_2528		MSMEG_1496			MSMEG_2224	MSMEG_3827				MSMEG_4492	MSMEG_0373		MSMEG_0581					MSMEG_5979			MSMEG_2847
MSMEG_2552		MSMEG_4684						MSMEG_2238	MSMEG_3608	MSMEG_6685	MSMEG_0418			MSMEG_2051		MSMEG_1647	MSMEG_5684	MSMEG_4294	MSMEG_4978		MSMEG_5720	MSMEG_6583	MSMEG_2528		MSMEG_1093	MSMEG_1033	MSMEG_6260	MSMEG_2494		MSMEG_4276			MSMEG_0581	MSMEG_4294				MSMEG_4115	MSMEG_3505		MSMEG_3387					MSMEG_0680			MSMEG_3249
MSMEG_3947								MSMEG_1917	MSMEG_4278	MSMEG_0784	MSMEG_1971			MSMEG_4939		MSMEG_2224	MSMEG_6242	MSMEG_6458	MSMEG_3238		MSMEG_2552		MSMEG_2317		MSMEG_5729	MSMEG_3044	MSMEG_4269	MSMEG_2378		MSMEG_4329			MSMEG_3387	MSMEG_1409				MSMEG_2034	MSMEG_5521		MSMEG_3139					MSMEG_0193			MSMEG_2430
MSMEG_5541								MSMEG_3962	MSMEG_6299	MSMEG_4474	MSMEG_2372			MSMEG_1693		MSMEG_3097	MSMEG_1041	MSMEG_5335	MSMEG_0113		MSMEG_5273				MSMEG_3634	MSMEG_6520	MSMEG_6459			MSMEG_2238			MSMEG_2488	MSMEG_3774				MSMEG_2035	MSMEG_5859							MSMEG_5957			MSMEG_1085
MSMEG_2471								MSMEG_2552	MSMEG_2528	MSMEG_2959	MSMEG_5721			MSMEG_1670		MSMEG_6648	MSMEG_0718	MSMEG_4367	MSMEG_0550		MSMEG_4832				MSMEG_2299	MSMEG_3739	MSMEG_3828			MSMEG_4716			MSMEG_5608	MSMEG_3775				MSMEG_3729	MSMEG_0485							MSMEG_1559			MSMEG_2960
MSMEG_1363								MSMEG_0784	MSMEG_1812	MSMEG_4168	MSMEG_4116			MSMEG_4267		MSMEG_4880	MSMEG_1829		MSMEG_0769		MSMEG_5923				MSMEG_5852	MSMEG_4040	MSMEG_1677			MSMEG_4799			MSMEG_0582	MSMEG_3046				MSMEG_2220	MSMEG_2224							MSMEG_5577			MSMEG_6521
MSMEG_6833								MSMEG_2471	MSMEG_3159	MSMEG_2449	MSMEG_5720			MSMEG_2391		MSMEG_1669	MSMEG_2378		MSMEG_4532		MSMEG_4474				MSMEG_1819	MSMEG_2540	MSMEG_5442			MSMEG_2552			MSMEG_3608					MSMEG_3206	MSMEG_4492										MSMEG_6124
MSMEG_1543								MSMEG_5273	MSMEG_3788	MSMEG_1807	MSMEG_6685			MSMEG_0891		MSMEG_5608			MSMEG_2099		MSMEG_6833				MSMEG_1621	MSMEG_3046	MSMEG_0581			MSMEG_5199			MSMEG_1379					MSMEG_3139	MSMEG_6384										MSMEG_3248
MSMEG_1138								MSMEG_2412	MSMEG_5249	MSMEG_4880	MSMEG_5273			MSMEG_4260		MSMEG_4921			MSMEG_4528		MSMEG_0373				MSMEG_6116		MSMEG_1116			MSMEG_5273			MSMEG_3139						MSMEG_3387										MSMEG_3654
MSMEG_0255								MSMEG_0373	MSMEG_0484	MSMEG_0581	MSMEG_6702			MSMEG_4935		MSMEG_3608			MSMEG_4103		MSMEG_4826				MSMEG_5728		MSMEG_5800			MSMEG_5491									MSMEG_3708										MSMEG_3251
MSMEG_0154								MSMEG_6271	MSMEG_1847	MSMEG_3706	MSMEG_5923			MSMEG_1669		MSMEG_0718			MSMEG_1234		MSMEG_2878				MSMEG_5847		MSMEG_2488			MSMEG_4832									MSMEG_5608										MSMEG_6866
MSMEG_5859								MSMEG_6833	MSMEG_6693	MSMEG_4921	MSMEG_2072			MSMEG_4937		MSMEG_3158			MSMEG_0114		MSMEG_5521				MSMEG_0759		MSMEG_3827			MSMEG_5720									MSMEG_2035										MSMEG_4543
MSMEG_4323								MSMEG_5521	MSMEG_2200	MSMEG_1812	MSMEG_2959			MSMEG_2063		MSMEG_3159			MSMEG_5530		MSMEG_1138				MSMEG_2313		MSMEG_0582			MSMEG_6685									MSMEG_3729										MSMEG_3250
MSMEG_1375								MSMEG_1543	MSMEG_1896	MSMEG_0718	MSMEG_1488			MSMEG_4942							MSMEG_5996				MSMEG_5727		MSMEG_4294			MSMEG_5923									MSMEG_3608										MSMEG_6123
MSMEG_4283								MSMEG_1138	MSMEG_0168	MSMEG_3158	MSMEG_0373			MSMEG_4268							MSMEG_5859				MSMEG_1094		MSMEG_6458			MSMEG_2072									MSMEG_3139										MSMEG_6189
MSMEG_3387								MSMEG_0255	MSMEG_0157	MSMEG_1546	MSMEG_4110			MSMEG_4437							MSMEG_0667				MSMEG_1603		MSMEG_3046			MSMEG_2959																			MSMEG_4386
MSMEG_5866								MSMEG_0154	MSMEG_5374	MSMEG_3139	MSMEG_5020			MSMEG_4262							MSMEG_2224				MSMEG_3626		MSMEG_2594			MSMEG_0373																			MSMEG_4761
MSMEG_3615								MSMEG_5859	MSMEG_4035		MSMEG_1972			MSMEG_3117							MSMEG_3387				MSMEG_4221					MSMEG_4826																			MSMEG_6671
MSMEG_3464								MSMEG_4323	MSMEG_6260		MSMEG_4173										MSMEG_3393				MSMEG_4978					MSMEG_5521																			MSMEG_1220
MSMEG_1037								MSMEG_2512	MSMEG_4173		MSMEG_1693										MSMEG_5866				MSMEG_2964					MSMEG_5996																			MSMEG_3217
MSMEG_2048								MSMEG_2613	MSMEG_5476		MSMEG_1670										MSMEG_2080				MSMEG_5516					MSMEG_5859																			MSMEG_6670
MSMEG_0718								MSMEG_2280	MSMEG_3828		MSMEG_5521										MSMEG_3615				MSMEG_1701					MSMEG_0667																			MSMEG_0639
MSMEG_2317								MSMEG_2224	MSMEG_1116		MSMEG_6026										MSMEG_5608				MSMEG_4899					MSMEG_2449																			MSMEG_2424
								MSMEG_3097	MSMEG_3648		MSMEG_2224										MSMEG_3464				MSMEG_1019					MSMEG_2224																			MSMEG_0640
								MSMEG_4168	MSMEG_4921		MSMEG_0581										MSMEG_4836				MSMEG_2965					MSMEG_4715																			MSMEG_6668
								MSMEG_1807	MSMEG_0718		MSMEG_2024										MSMEG_3608				MSMEG_0871					MSMEG_1807																			MSMEG_4762
								MSMEG_6648	MSMEG_3158		MSMEG_1669										MSMEG_2048				MSMEG_3051					MSMEG_4880																			MSMEG_0539
								MSMEG_4283	MSMEG_5335		MSMEG_4115										MSMEG_5197				MSMEG_5427					MSMEG_0581																			MSMEG_5396
								MSMEG_5055	MSMEG_4367		MSMEG_1974										MSMEG_3139				MSMEG_0228					MSMEG_2024																			MSMEG_4099
								MSMEG_3387	MSMEG_2254		MSMEG_2488														MSMEG_0766					MSMEG_3387																			MSMEG_4254
								MSMEG_5866	MSMEG_5037		MSMEG_3112														MSMEG_1676					MSMEG_3393																			MSMEG_6523
								MSMEG_3615	MSMEG_4920		MSMEG_5608														MSMEG_5800					MSMEG_2080																			MSMEG_6878
								MSMEG_3964	MSMEG_0158		MSMEG_0582														MSMEG_1033					MSMEG_5608																			MSMEG_6876
								MSMEG_3464	MSMEG_1986		MSMEG_2495														MSMEG_5413					MSMEG_4836																			MSMEG_2525
								MSMEG_5608	MSMEG_4290		MSMEG_3608														MSMEG_1484					MSMEG_4921																			MSMEG_1881
								MSMEG_5826	MSMEG_5672		MSMEG_5021														MSMEG_1820					MSMEG_3608																			MSMEG_2844
								MSMEG_1037	MSMEG_3561		MSMEG_4460														MSMEG_1294					MSMEG_2878																			MSMEG_4355
								MSMEG_2048	MSMEG_0903		MSMEG_3139																			MSMEG_1812																			MSMEG_6524
								MSMEG_0718	MSMEG_4329																					MSMEG_3158																			MSMEG_2845
								MSMEG_2422	MSMEG_5297																					MSMEG_3139																			MSMEG_4101
								MSMEG_2317	MSMEG_0374																																								MSMEG_4764
								MSMEG_5923	MSMEG_5478																																								MSMEG_2846
									MSMEG_1807																																								MSMEG_6880
									MSMEG_0159																																								MSMEG_6522
									MSMEG_4308																																								MSMEG_6120
									MSMEG_0312																																								MSMEG_1219
									MSMEG_4653																																								MSMEG_1483
									MSMEG_5608																																								MSMEG_2799
